# Phylogenomics of *Brosimum* Sw. (Moraceae) and allied genera, including a revised subgeneric system

**DOI:** 10.1101/2020.05.15.098566

**Authors:** Elliot M. Gardner, Lauren Audi, Qian Zhang, Hervé Sauquet, Alexandre K. Monro, Nyree J.C. Zerega

## Abstract

We present a phylogenomic study of *Brosimum* and the allied genera *Trymatococcus* and *Helianthostylis*, with near-complete taxon sampling. Distributed from Mexico and the Greater Antilles to the Amazon, this clade contains the underutilized crop ramón (bread nut) (*Brosimum alicastrum*) as well as other species valued for timber or medicinal uses. Target enrichment for 333 genes produced a well-resolved phylogenetic tree and showed that *Trymatoccocus* and *Helianthostylis* are nested within *Brosimum*. We present a revised subgeneric classification of *Brosimum* based on phylogenetic and morphological considerations, including the reduction of *Trymatococcus* and *Helianthostylis* to subgenera. The monophyletic subgenera can be diagnosed based on stipule, pistillode, and cotyledon synapomorphies. Divergence date estimates suggest a Miocene origin for *Brosimum*, and ancestral area reconstruction indicated that all four subgenera originated and initially diversified in Amazonia before dispersing into other parts of South and Central America.

**Resumen:** Presentamos un estudio filogenómico del género *Brosimum* y sus aliados, *Trymatococcus* y *Helianthostylis*, y que incluye prácticamente todas las especies descritas. Su distribución va desde México y las Antillas Mayores hasta el Amazonas y comprende especies como el ramón (*B. alicastrum*), un cultivo infrautilizado, y otras especies empleadas como madera o en medicina. La secuenciación masiva dirigida de 333 marcadores nucleares de copia única permitió la reconstrucción de una filogenia bien resuelta, en la que se demuestra que *Trymatococcus* y *Helianthostylis* están anidados en *Brosimum*. Presentamos, por lo tanto, una clasificación revisada a nivel de especies, teniendo en cuenta los resultados moleculares y las características morfológicas, y donde *Trymatococcus* y *Helianthostylis* pasan a ser subgéneros de *Brosimum*. Estos subgéneros monofiléticos pueden ser identificados por caracteres de las estípulas y de los pistilodios.
