## Appendices: 1A. Character matrix; 1B Area matrix; 1C Anc. recons. model testing. Appendix 2: Analysis workflow scripts for "Phylogenomics of *Brosimum* Sw. (Moraceae) and allied genera, including a revised subgeneric system": Appendix 1.xlsx

### Sheet: A. Character matrix
	Clade	stipules fully amplexicaulous (0, 1)	longer stipules ≤ 15 mm (0), > 15 mm (1)	lateral veins loop-connected close (0) or far (1) from margin	breeding system monoecious (0), dioecious (1), androdioecious (2)	interfloral bracts peltate (0/1)	inflorescences unisexual (0), bisexual (1)	Staminate perianth well developed (1) or vestigial / lacking (0)	pistillode absent (0), present (1)	pistillate inflorescence shape globose to ellipsoid (0) or turbinate, cylindrical, or hemispherical (1)	pistillate inflorescence surface with notable protuberences (1) or smooth (0)	Bracts ≤ 1.5 mm (0), > 1.5 mm (1)	pistillate flowers solitary (0) or multiple (1)	stigma equal or shorter than style (0), longer than style (1)	stigma disposition angle from vertical ≤ (0), 45-90 (1), >90 (2)	stigma weakly curved (0), sigmoid	cotyledons unequal (1) or not (0)
Brosimum_acutifolium	1	0	0	0	1	1	0	0	0	0	0	0	0&1	0	1	0	1
Brosimum_alicastrum	1	0	0	0	1	1	0	0	0	0	0	1	1	0	2	1	1
Brosimum_costaricanum	1	0	0	0	1	1	0	1	0	0	0	0	1	1	0	0	1
Brosimum_gaudichaudii	1	0	0	1	0	1	1	0	0	0&1	0	1	1	0	0	0	1
Brosimum_glaucum	1	0	0	1	0	1	1	0	0	0	0	0	1	0	0	0	1
Brosimum_guianense	1	0	0	0	0	1	1	0	0	1	0	0	0&1	0	0	1	1
Brosimum_lactescens	1	0	0	0	1	1	0	1	0	0	0	0	0&1	1	1	1	1
Brosimum_longifolium	2	1	1	0	0	1	1	0	0	0&1	0	1	0&1	0	1	0	0
Brosimum_multinervium	2	1	1	0	0	1	0	0	0	0&1	0	0	1	0	0	0	0
Brosimum_parinarioides	2	1	1	0	0	1	0&1	0	0	0&1	0	0	0	0	1	1	0
Brosimum_potabile	2	1	1	0	0	1	1	0	0	0&1	0	0	0	1	1	0	0
Brosimum_rubescens	2	1	1	0	0	1	1	0	0	0&1	0	0	0&1	0	1	0	0
Brosimum_utile	2	1	1	0	0	1	1	0	0	0&1	0	1	0&1	0	1	0	0
Helianthostylis_sprucei	3	0	0	0	2	0&1	0&1	1	1	0&1	0	1	0	1	0	1	0
Trymatococcus_amazonicus	4	0	0	0	0	0	1	1	1	1	1	0	0	0	0	0	1
Trymatococcus_oligandrus	4	0	0	0	0	0	1	1	1	1	1	0	0	0	0	0	1
Treculia_africana	5	1	1	0	0&1	1	0&1	1	0&1	0	0	0	1	0	0	0	1
Utsetela_gabonensis	6	0	0	NA	0	0	1	1	0	1	0	0	0	0	0	0	1
Dorstenia_foetida	6	0	NA	NA	0	0	1	NA	0&1	1	1	NA	1	NA	NA	NA	0&1
Scyphosyce_pandurata	6	0	0&1	NA	0	0	1	1	0	1	0	NA	0	0	0&1	0	0
Trilepisium_madagascariense	6	1	0	NA	0	0	1	0	0	1	0	NA	1	1	0&1	0	0
Bosqueiopsis_gilletii	6	0	0	NA	0	1	1	1	1	1	0	1	1	1	0&1	1	1

### Sheet: B. Area matrix
Simplified areas		Amazonia	Guiana Shield + Dry North	Atlantic Forest + Cerreado + Caatinga	Mesoamerica and Caribbean
16 4	(AM AF GS ME)	AM	GS	AF	ME
Brosimum_acutifolium	1010	1	1	0	0
Brosimum_alicastrum	1011	1	1	0	1
Brosimum_costaricanum	0001	0	0	0	1
Brosimum_gaudichaudii	1100	1	0	1	0
Brosimum_glaucum	0100	0	0	1	0
Brosimum_guianense	1110	1	1	1	0
Brosimum_lactescens	1011	1	1	0	1
Brosimum_longifolium	1000	1	0	0	0
Brosimum_multinervium	1000	1	0	0	0
Brosimum_parinarioides	0010	0	1	0	0
Brosimum_potabile	1000	1	0	0	0
Brosimum_rubescens	1111	1	1	1	1
Brosimum_utile	1011	1	1	0	1
Helianthostylis_sprucei	1000	1	0	0	0
Trymatococcus_amazonicus	1010	1	1	0	0
Trymatococcus_oligandrus	0010	0	1	0	0
Areas from Antonelli et al. 2018, https://doi.org/10.1073/pnas.1713819115	Highlighted cells differ from the Antonelli data set (following manual collapsing of nomenclatatural synonyms and recoding based on Flora Neotropica maps)
		Amazonia	Atlantic Forests	Caatinga	Cerrado and Chaco	Dry Northern South America	Dry Western South America	Mesoamerica	West Indies
16 7	(AMA ATF CAA CEC DNO DWE MES)	AMA	ATF	CAA	CEC	DNO	DWE	MES	WIN
Brosimum acutifolium	1000000	1	0	0	0	0	0	0	0
Brosimum alicastrum	1000101	1	0	0	0	1	0	1	1
Brosimum costaricanum	0000001	0	0	0	0	0	0	1	0
Brosimum gaudichaudii	1111000	1	1	1	1	0	0	0	0
Brosimum glaucum	0100000	0	1	0	0	0	0	0	0
Brosimum guianense	1100000	1	1	0	0	0	0	0	0
Brosimum lactescens	1000101	1	0	0	0	1	0	1	0
Brosimum longifolium	1000000	1	0	0	0	0	0	0	0
Brosimum multinervium	1000000	1	0	0	0	0	0	0	0
Brosimum parinarioides	1000000	1	0	0	0	0	0	0	0
Brosimum potabile	1000000	1	0	0	0	0	0	0	0
Brosimum rubescens	1100001	1	1	0	0	0	0	1	0
Brosimum utile	1000101	1	0	0	0	1	0	1	0
Helianthostylis sprucei	1000000	1	0	0	0	0	0	0	0
Trymatococcus amazonicus	1000000	1	0	0	0	0	0	0	0
Trymatococcus oligandrus	1000000	1	0	0	0	0	0	0	0
Brosimum glaziovii		1	1	0	1	0	0	0	0
Brosimum melanopotamicum		1	0	0	0	0	0	0	0
Helianthostylis steyermarkii		1	0	0	0	0	0	0	0
Areas
AMA
ATF

### Sheet: C. Model testing
trait	ER_AICc	SYM_AICc	ARD_AICc	delta-AICc SYM vs ER	delta-AICc ARD vs ER
stipuleAmplexicaul	22.8221	22.8221	23.6742	0	0.85215
stipuleOver15mm	17.6302	17.6302	19.2446	0	1.6144
latVeinLoop	13.1076	13.1076	15.4356	0	2.32799
stamPerianth	26.9529	26.9529	29.2278	0	2.27485
stigmaLongerThanStyle	28.55	28.55	29.7589	0	1.20888
stigmaAngled	35.8138	37.2678	45.5107	1.45399	9.69691
stigmaSigmoid	29.5794	29.5794	29.7206	0	0.14125
bractsOver1.5mm	28.5396	28.5396	28.3305	0	-0.20913
cotyledonsUnequal	24.6455	24.6455	26.2523	0	1.60687
pistillateInfloProtuberances	18.8833	18.8833	20.7239	0	1.84064
breedingSystem	32.8321	36.4806	42.9969	3.64849	10.1648
pistillode	18.2293	18.2293	20.3731	0	2.14382
stamens	29.3963	40.9954	78.5979	11.5992	49.2016
infloBisexual	25.4487	25.4487	26.2698	0	0.82109
bractsPeltate	21.6034	21.6034	23.8557	0	2.25228
